# Single-cell analysis of patient-derived PDAC organoids reveals cell state heterogeneity and a conserved developmental hierarchy

**DOI:** 10.1101/2020.08.23.263160

**Authors:** Teresa G Krieger, Solange Le Blanc, Julia Jabs, Foo Wei Ten, Naveed Ishaque, Katharina Jechow, Olivia Debnath, Carl-Stephan Leonhardt, Anamika Giri, Roland Eils, Oliver Strobel, Christian Conrad

## Abstract

Pancreatic ductal adenocarcinoma (PDAC) is projected to be the second leading cause of cancer mortality by 2030. Bulk transcriptomic analyses have distinguished ‘classical’ pancreatic tumors from ‘basal-like’ tumors with more aggressive clinical behaviour. We derived PDAC organoids from primary tumors of 18 patients, together with two matched samples from liver metastases. By single-cell RNA sequencing, we show that PDAC organoids consist of ductal cells with patient-specific expression of several gene groups, including genes which encode cell surface proteins. We report ‘classical’ and ‘basal-like’ cells coexisting within single primary tumors or metastases, with greater intratumor subtype heterogeneity linked to higher tumor grade. Single-cell transcriptome analysis of PDAC organoids and primary PDAC identified distinct tumor cell states shared across patients, including a cycling progenitor cell state and a differentiated secretory state. We show that these cell states are connected by a differentiation hierarchy, with ‘classical’ subtype cells concentrated at the endpoint of this hierarchy. In an imaging-based drug screen, expression of ‘classical’ subtype genes also correlates with better response to clinical drugs. Our results thus uncover a functional hierarchy of PDAC cell states linked to transcriptional tumor subtypes, and support the use of PDAC organoids as a clinically relevant model for *in vitro* studies of tumor heterogeneity.
