## Supplementary Tables for "Single-cell analysis of patient-derived PDAC organoids reveals cell state heterogeneity and a conserved developmental hierarchy"

### Sheet: S1
Sample information
									Bulk RNA-seq				Bulk RNA-seq based subytype assignment
ID	Sample	Location	Morphology	Gender	Grading	IPMN context	Chemotherapy	KRAS mutation	Classical score	Basal-like score	Moffitt subtype (2-class)	Moffitt subtype (3-class)	for original tumors
pdac03	p003	Tail	hollow	Female	G3	NO	NO	Q61H	0.0089515	0.0043576	Classical	Classical	NA
pdac06	p006	Head	hollow+filled	Male	G3	YES	NO	G12D	NA	NA	NA	NA	NA
pdac18	p018	Tail	multLum	Female	G3	NO	NO	G12V	0.0088198	0.0026988	Classical	Classical	NA
pdac19	p019	Tail	hollow	Male	G2	NO	NO	G12V	0.009439	0.0024683	Classical	Classical	NA
pdac22	p022	HeadBody	mixed	Male	G4	NO	NO	G12R	0.0090398	0.002465	Classical	Classical	Classical
pdac26	p026	Head	multLum	Male	G2	NO	NO	G12D	0.0093641	0.003476	Classical	Classical	NA
pdac27	p027	Head	hollow	Female	G2	NO	NO	G12V	0.0086201	0.0038162	Classical	Classical	Classical
pdac32	p032	Tail	hollow	Female	G3	NO	NO	G12D	0.0079825	0.0040549	Classical	Classical	Classical
pdac37	p037	PeripancreaticMet	mixed	Male	NA	YES	YES	G12D	0.0049682	0.0064576	Basal-like	Basal-like	Basal-like
pdac39	p039	Head	mixed	Female	G2	NO	NO	G12R	0.0076139	0.0040019	Classical	Classical	NA
pdac47	p047	Head	hollow	Female	G3	NO	NO	G12V	0.0057914	0.0069626	Basal-like	Intermediate	Basal-like
pdac48	p048	Head	mixed	Male	G3	NO	NO	G12V	0.0086943	0.0041905	Classical	Classical	NA
pdac64	p064	Head	multLum	Male	NA	NO	YES	G12V	0.0069608	0.0037311	Classical	Classical	NA
pdac72	p072	HeadBodyTail	mixed	Male	NA	NO	YES	G12R	0.0084005	0.0039216	Classical	Classical	NA
pdac73	p073	PeritonealMet	multLum	Female	NA	YES	NO	G12V	0.0078166	0.0040776	Classical	Classical	NA
pdac75	p075	Body	mixed	Female	NA	NO	YES	G12R	0.0063818	0.004835	Classical	Classical	NA
pdac89	p089	Head	hollow	Female	G3	NO	NO	G12D	0.0052747	0.0076665	Basal-like	Intermediate	NA
pdac80	p080	Head	hollow	Female	G2	NO	NO	G12R	0.0090161	0.0032927	Classical	Classical	NA
pdac81	p081	Head	hollow	Female	G2	NO	NO	G12R	0.0108247	0.0011815	Classical	Classical	Classical
pdac83	p083	Tail	mixed	Female	G2	NO	NO	G12D	0.0112192	0.0013463	Classical	Classical	Classical
pdac84	p084	LiverMet	mixed	Female	NA	NO	NO	G12D	0.0086887	0.0024852	Classical	Classical	Classical
pdac85	p085	LiverMet	multLum	Female	NA	NO	NO	G12D	0.0087596	0.0039757	Classical	Classical	NA
pdac100	p100	Head	filled	Female	G3	NO	NO	G12V	0.0032967	0.0097682	Basal-like	Basal-like	Basal-like
pdac81, pdac83 and pdac84 were derived from the same patient.
pdac80 and pdac81 were derived from the same patient.

### Sheet: S2
Top 20 patient-specific genes (with log[fold change]>0.25 and adjusted p-value<0.001)
as shown in Figure 1D
#	p003	p006	p018	p019	p022	p026	p027	p032	p039	p047	p048	p064	p072	p075	p081	p083	p089	p100
1	MUC5B	LCN2	DDIT4	CA9	LDHB	HIST1H1C	MMP1	CLDN3	OLFM4	CST6	ORM1	AKR1C4	KRT13	PON2	FABP1	RP11-1143G9.4	LY6D	S100A9
2	TFF2	LYZ	TMEM54	TPM2	SERPINA1	HIST1H2BK	LCN2	BMP4	RNASE1	ALPPL2	RPS4Y1	MAGEA4	RPS4Y1	MCM7	PRSS1	TFF1	CD70	S100A2
3	TFF3	SNCG	ANXA13	PLA2G2A	LINC00665	TM4SF4	PIGR	FAM3D	HLA-B	MMP7	LTB	MAGEA3	HSBP1L1	TRIP6	REG4	RGS5	CEACAM5	SPP1
4	CDKN2A	ISG15	ID1	PRSS1	HMGCS2	LINC00152	TFF2	IDH2	WFDC2	RBP1	PHGR1	AKR1C3	TESC	POP7	TM4SF20	GSTM4	PSCA	SCGB1A1
5	SCD	TFF3	CALB2	JUN	REG4	SPINK1	DMBT1	PPAP2C	IFITM3	IFI27	FABP1	AKR1C2	REG4	ACN9	TFF1	LYZ	KRT20	NTS
6	TFF1	ALDH1A1	EIF4EBP1	EDN1	CAPNS1	JUND	MTRNR2L8	SLC12A2	CXCL17	IFI6	DLD	MAGEA6	CTSE	GNB2	CBS	PGC	KLK6	KRT23
7	PSCA	ZG16B	PSAT1	CTTN	CLDN2	MT1X	LYPD2	MTRNR2L1	PLAT	DKK1	GSTM3	CES1	AQP5	TSC22D4	CD55	TFF2	JUNB	KRT15
8	CLIC3	LYPD2	TMEM45B	MT1E	GAL	HIST1H2BJ	LYZ	CEACAM5	MMP7	ISG15	CDKN2A	AKR1B10	TXNL4A	TAF6	MUC13	ANPEP	GABRP	FGFBP1
9	ADIRF	RPS4Y1	PYCR1	MYEOV	CLDN18	AC006262.5	MUC1	SRD5A3	HSPA1A	MT2A	CTNNBIP1	CHCHD10	FBP1	PILRB	PRSS3	CA2	ARHGDIB	CSTA
10	CAPS	CDKN2A	NT5C	SPINK4	RRP7A	MUC5AC	CD74	PPP1R1B	NGFRAP1	HPGD	CXCL3	PI3	SYT8	BAIAP2L1	PI3	KLK1	LDHB	S100A8
11	XIST	MUC5B	CLDN3	ACTL8	SYNE4	SMIM22	LGALS2	STXBP6	RARRES3	LYPD2	EMG1	C12orf75	TMEM176B	IFITM2	MRPS31	AKR1B10	NR4A1	CALB1
12	LGALS1	AKR1C3	GSTM3	OLFM4	MTHFS	C8orf59	HLA-DRA	GMDS	BPIFB1	KLK6	ARL14	MIB2	ADIRF	SLC25A13	PHGR1	TFF3	TCN1	ALDH3A1
13	UPK3B	CAPS	ID3	FADD	PSENEN	MIR4435-1HG	VSIG2	GCNT3	HIF1A	ANXA3	EEF1E1	CSAG1	TFF2	CPSF4	ELF1	REG4	PLAT	KRT5
14	AQP5	PI3	KRTCAP3	ERRFI1	UPK1B	ARL14	MUC13	KLK6	PRSS21	F3	IL1R2	RARRES1	PEPD	ANXA1	CEACAM5	GMDS	CEACAM6	AQP3
15	ASRGL1	AQP5	IDH2	BTG1	RBM42	KLF2	CDC42EP1	PLIN2	DMBT1	LY6D	BIRC3	MAGEA10	CLTB	ATF3	TRIM31	SELM	CDKN1A	KRT6A
16	IGFBP7	MUC1	SLC22A18	MCL1	SHKBP1	CLDN18	HLA-DRB1	KRT6B	CD74	HLA-B	MRPS18C	G6PD	IMPA2	DBF4	WBP4	SULT1C2	PLBD1	GLUL
17	BTBD16	CRIP2	SLC3A2	KLF6	KDELR3	RHOB	TCEA3	MRPL15	IFITM2	BST2	CALB2	CLDN3	TUBA4A	MOSPD3	MIPEP	AKR7A3	GCNT3	MIR205HG
18	TM4SF5	RSPH1	PLEK2	HIST1H1C	CDKN2A	RP11-462G2.1	FOS	LCN2	SERPINA1	KLK10	TPD52	TM4SF20	KRT20	CYR61	IFITM2	IL1R2	LGMN	DHRS9
19	FBXO2	SLC12A2	GSTO2	RHOB	QPRT	MT1E	TMC5	TPM2	IFI27L2	RARRES3	SMIM20	PGD	PXMP2	KRT20	ABHD3	CES2	PPP1R15A	SLPI
20	DPYSL2	RARRES3	RP11-345J4.5	RBP4	CYB5R3	SFTA2	CRIP2	PHLDA1	GSTA1	CAV1	PRSS21	CES2	TMEM176A	CTGF	IL32	OTC	LIPC	ADIRF

### Sheet: S3
Moffitt subtype and heterogeneity scores based on scRNA-seq
for PDAC organoids derived from primary tumors
ID	Sample	Basal-like score	Classical score	Heterogeneity class	Moffitt subtype	Grading
pdac03	p003	0.00824176	0.991758	homogeneous	classical	G3
pdac06	p006	0.00963082	0.990369	homogeneous	classical	G3
pdac18	p018	0.0889284	0.911072	homogeneous	classical	G3
pdac19	p019	0.0707364	0.929264	homogeneous	classical	G2
pdac22	p022	0.0634886	0.936511	heterogeneous	classical	G4
pdac26	p026	0.0611407	0.938859	homogeneous	classical	G2
pdac27	p027	0.00546117	0.994539	homogeneous	classical	G2
pdac32	p032	0.0338645	0.966135	heterogeneous	classical	G3
pdac39	p039	0.168243	0.831757	homogeneous	classical	G2
pdac47	p047	0.615404	0.384596	heterogeneous	basallike	G3
pdac48	p048	0.106732	0.893268	homogeneous	classical	G3
pdac64	p064	0.166189	0.833811	homogeneous	classical	NA
pdac72	p072	0.00995341	0.990047	homogeneous	classical	NA
pdac75	p075	0.401996	0.598004	heterogeneous	classical	NA
pdac81	p081	0.00232234	0.997678	homogeneous	classical	G2
pdac83	p083	0.0165813	0.983419	homogeneous	classical	G2
pdac89	p089	0.0325098	0.96749	heterogeneous	classical	G3
pdac100	p100	0.810901	0.189099	heterogeneous	basallike	G3

### Sheet: S4
Top 20 differentially expressed genes for all clusters (with log[fold change]>0.25 and adjusted p-value<0.001)
	Clusters
#	Cycling-1	Cycling-2	Cycling-3	Cycling-4	Cycling-5	Noncycling-1	Noncycling-2	IFN-1	CXC-1
1	PCNA	HIST1H4C	UBE2C	CCNB1	PTTG1	LYZ	PHGR1	ISG15	CXCL1
2	GINS2	RRM2	KPNA2	CDC20	CDC20	ALDH1A1	PSCA	OASL	CXCL3
3	MCM7	CDK1	CDK1	CKS2	HMGN2	SLC12A2	TFF1	IFIT3	CXCL2
4	MCM3	KIAA0101	CCNB1	PTTG1	CDKN3	TFF3	C15orf48	IFIT2	NFKBIA
5	FEN1	HMGB2	UBE2S	CCNB2	CCNB1	RNASE1	SDCBP2	ISG20	IL8
6	MCM5	ZWINT	CKS2	AURKA	BIRC5	MUC5B	TM4SF4	RARRES3	CCL20
7	SLBP	UBE2T	PLK1	UBE2S	CCNB2	AQP5	IL32	IFIT1	BIRC3
8	MCM6	MCM7	CDC20	CDKN3	STMN1	CAPS	CEACAM5	ZC3HAV1	ZC3H12A
9	DUT	TK1	TOP2A	CENPF	ILF2	OLFM4	CEACAM6	PMAIP1	TNFAIP2
10	UNG	DUT	HMGB2	PLK1	HNRNPH3	TFF2	ISG20	HERC5	IER3

### Sheet: S5
Number of cells represented in each cluster for each patient
ID	Sample	Cluster
		Cycling-1	Cycling-2	Cycling-3	Cycling-4	Cycling-5	Noncycling-1	Noncycling-2	IFN-1	CXC-1
pdac03	p003	549	234	188	89	426	1057	919	5	26
pdac06	p006	486	220	270	108	690	1425	753	217	35
pdac18	p018	798	889	822	201	611	396	485	65	31
pdac19	p019	696	365	392	137	551	1090	777	9	28
pdac22	p022	756	705	663	396	826	609	488	14	23
pdac26	p026	475	261	239	76	317	415	433	9	15
pdac27	p027	628	377	334	106	438	627	470	75	29
pdac32	p032	694	461	486	209	575	463	300	35	26
pdac39	p039	509	367	319	122	528	923	624	15	15
pdac47	p047	774	399	351	162	683	602	638	116	29
pdac48	p048	574	414	420	151	654	745	459	0	18
pdac64	p064	637	446	279	65	405	596	380	0	48
pdac72	p072	1047	655	586	212	645	797	660	36	0
pdac75	p075	906	750	578	234	742	526	430	36	38
pdac81	p081	588	431	349	95	332	1159	1095	7	31
pdac83	p083	662	351	449	194	564	1065	609	1	38
pdac89	p089	552	385	466	146	499	917	519	70	20
pdac100	p100	1251	639	809	213	957	966	414	51	57

### Sheet: S6
Drug screen results
Organoid line	Drug	LD50 (nM)	AUC	AUCpi
p003	5-FU	38548.7	0.203484	0.480761
p003	Erlotinib	>50000	-0.0809063	0.0839348
p003	Gemcitabine	23.5096	0.348709	0.445272
p003	Irinotecan	392.901	0.207907	0.331567
p003	Oxaliplatin	9328.21	0.041235	0.128854
p003	Paclitaxel	16.8887	0.108983	0.161945
p018	5-FU	448.745	0.22684	0.323932
p018	Erlotinib	>50000	-0.0386579	-0.005846
p018	Gemcitabine	71.318	0.115259	0.332447
p018	Irinotecan	>10000	0.0208625	0.289956
p018	Oxaliplatin	>100000	0.016959	0.0999371
p018	Paclitaxel	0.974763	0.163144	0.146508
p019	5-FU	>1000000	0.189444	0.383419
p019	Erlotinib	>50000	0.071245	0.109801
p019	Gemcitabine	6.60239	0.265342	0.607936
p019	Irinotecan	1677.59	0.0536191	0.22168
p019	Oxaliplatin	>100000	0.0315531	0.129512
p019	Paclitaxel	2.81489	0.232975	0.433783
p022	5-FU	>1000000	0.0990242	0.276594
p022	Erlotinib	>50000	-0.217763	-0.070515
p022	Gemcitabine	4.80156	0.32198	0.395323
p022	Irinotecan	3456.79	0.0648318	0.11985
p022	Oxaliplatin	>100000	0.0667448	0.190579
p022	Paclitaxel	>500	0.0133251	0.043945
p026	5-FU	440857	0.102544	0.419581
p026	Erlotinib	>50000	-0.0413778	0.0683752
p026	Gemcitabine	23.5594	0.151902	0.574088
p026	Irinotecan	700.769	0.033858	0.0262382
p026	Oxaliplatin	>100000	0.0336501	0.24724
p026	Paclitaxel	3.04601	0.188795	0.261619
p027	5-FU	219635	0.183899	0.474543
p027	Erlotinib	>50000	0.0184831	0.138335
p027	Gemcitabine	16.6515	0.286687	0.52291
p027	Irinotecan	2377.29	0.0684822	0.171135
p027	Oxaliplatin	>100000	0.0487595	0.204291
p027	Paclitaxel	>500	0.171544	0.34735
p029	5-FU	>1000000	0.109092	0.23623
p029	Erlotinib	>50000	-0.20924	0.00337301
p029	Gemcitabine	>5000	0.0873294	0.202481
p029	Irinotecan	>10000	0.0196624	0.25056
p029	Oxaliplatin	>100000	0.0387952	0.331345
p029	Paclitaxel	>500	0.0723192	0.152489
p032	5-FU	>1000000	0.157382	0.374246
p032	Erlotinib	>50000	0.0576719	-0.0111187
p032	Gemcitabine	13.654	0.223266	0.339821
p032	Irinotecan	1821.89	0.122208	0.135709
p032	Oxaliplatin	>100000	0.0287411	0.059522
p032	Paclitaxel	5.76647	0.236899	0.228241
p037	5-FU	>1000000	-0.144989	0.246419
p037	Erlotinib	>50000	-0.283853	0.132363
p037	Gemcitabine	15.5091	0.0552277	0.531999
p037	Irinotecan	>10000	0.00335313	0.354609
p037	Oxaliplatin	>100000	-0.0625552	0.0158029
p037	Paclitaxel	>500	-0.293419	0.181958
p039	5-FU	>1000000	-0.0291775	0.170023
p039	Erlotinib	>50000	-0.292133	-0.0334412
p039	Gemcitabine	>5000	0.0924016	0.543392
p039	Irinotecan	>10000	0.00728908	0.341986
p039	Oxaliplatin	>100000	0.00766854	0.132703
p039	Paclitaxel	>500	0.0171493	0.131934
p042	5-FU	>1000000	0.0370655	-0.0369554
p042	Erlotinib	>50000	-0.0332965	-0.0949649
p042	Gemcitabine	1.49795	0.128271	0.0808189
p042	Irinotecan	>10000	-0.0765865	-0.0441032
p042	Oxaliplatin	>100000	0.0159683	-0.0341358
p042	Paclitaxel	0.994573	0.109409	-0.0582745
p047	5-FU	>1000000	0.109405	0.564101
p047	Erlotinib	>50000	-0.0759938	-0.014399
p047	Gemcitabine	71.8694	0.129614	0.493271
p047	Irinotecan	>10000	0.0392137	0.370156
p047	Oxaliplatin	>100000	-0.0965368	-0.00656543
p047	Paclitaxel	3.75348	0.10719	0.284914
p048	5-FU	>1000000	0.296882	0.401064
p048	Erlotinib	>50000	0.019394	0.0300869
p048	Gemcitabine	7.80348	0.421272	0.59124
p048	Irinotecan	1370.1	0.150223	0.295472
p048	Oxaliplatin	32727	0.0888825	0.269227
p048	Paclitaxel	>500	0.102102	0.134573
p064	5-FU	>1000000	0.0197283	0.276075
p064	Erlotinib	>50000	-0.167679	-0.0107646
p064	Gemcitabine	21.3895	0.0841551	0.493543
p064	Irinotecan	>10000	0.00130197	0.179456
p064	Oxaliplatin	>100000	-0.0100034	0.152587
p064	Paclitaxel	>500	0.030108	0.196069
p072	5-FU	>1000000	-0.0322539	0.375504
p072	Erlotinib	>50000	-0.101946	0.0560765
p072	Gemcitabine	>5000	0.111132	0.607921
p072	Irinotecan	>10000	-0.00507406	0.317292
p072	Oxaliplatin	>100000	-0.0407986	0.265413
p072	Paclitaxel	>500	-0.00798191	0.453743
p073	5-FU	575234	0.101647	0.340145
p073	Erlotinib	>50000	-0.0348204	-0.0437875
p073	Gemcitabine	27.1524	0.176102	0.395886
p073	Irinotecan	>10000	0.0309333	0.217761
p073	Oxaliplatin	>100000	0.00476662	0.165161
p073	Paclitaxel	81.2706	0.0852998	0.239186
p075	5-FU	>1000000	0.0597085	0.214734
p075	Erlotinib	>50000	0.0559019	-0.0240642
p075	Gemcitabine	>5000	0.207873	0.281383
p075	Irinotecan	>10000	0.0264724	0.0448776
p075	Oxaliplatin	>100000	0.0436095	-0.0276198
p075	Paclitaxel	1.89282	0.0835769	0.128304
p089	5-FU	251531	0.0855805	0.493994
p089	Erlotinib	922.009	0.130065	-0.0137774
p089	Gemcitabine	35.8172	0.220614	0.461132
p089	Irinotecan	977.507	0.150289	0.205958
p089	Oxaliplatin	>100000	-0.0249883	0.278503
p089	Paclitaxel	>500	0.115971	0.326137
p080	5-FU	>1000000	0.0907791	0.518597
p080	Erlotinib	>50000	-0.0783702	0.0718821
p080	Gemcitabine	20.8649	0.249519	0.612777
p080	Irinotecan	>10000	0.0303948	0.364404
p080	Oxaliplatin	>100000	0.003941	0.253066
p080	Paclitaxel	5.51033	0.109735	0.321819
p081	5-FU	>1000000	0.0705539	0.532987
p081	Erlotinib	>50000	0.0154934	-0.00581382
p081	Gemcitabine	14.9766	0.145734	0.636267
p081	Irinotecan	>10000	0.0209675	0.153202
p081	Oxaliplatin	>100000	0.0276266	0.253978
p081	Paclitaxel	0.284162	0.11373	0.272653
p083	5-FU	>1000000	0.0201491	0.356057
p083	Erlotinib	>50000	-0.0973583	0.105368
p083	Gemcitabine	>5000	0.130542	0.351583
p083	Irinotecan	105.859	0.0634422	0.273897
p083	Oxaliplatin	>100000	-0.154432	0.0983305
p083	Paclitaxel	13.1252	0.126469	0.181549
p084	5-FU	>1000000	0.0685115	0.418928
p084	Erlotinib	>50000	-0.0763448	0.176809
p084	Gemcitabine	12.9846	0.181864	0.749267
p084	Irinotecan	>10000	-0.0343899	0.238956
p084	Oxaliplatin	>100000	0.00291628	0.438631
p084	Paclitaxel	>500	-0.0496647	0.247972
p085	5-FU	>1000000	-0.0346051	0.272431
p085	Erlotinib	>50000	-0.0557604	0.12157
p085	Gemcitabine	>5000	0.172017	0.499478
p085	Irinotecan	>10000	0.0257046	0.183067
p085	Oxaliplatin	>100000	0.0503489	0.0855518
p085	Paclitaxel	>500	-0.0197087	0.164981
p100	5-FU	>1000000	0.044246	0.609971
p100	Erlotinib	>50000	-0.175059	-0.070946
p100	Gemcitabine	>5000	0.0748783	0.311355
p100	Irinotecan	>10000	0.0475776	0.164177
p100	Oxaliplatin	>100000	-0.029211	0.194708
p100	Paclitaxel	4.24226	0.0846566	0.161169
